# A genomic test of subspecies in the *Eunota togata* species group (Coleoptera: Cicindelidae): Morphology masks evolutionary relationships and taxonomy

**DOI:** 10.1101/2023.01.05.522877

**Authors:** Robert A. Laroche, Daniel P. Duran, Cin-Ty A. Lee, William Godwin, Stephen J. Roman, David P. Herrmann, Scott P. Egan

## Abstract

Most of the world’s biodiversity is described primarily or exclusively using morphological traits that may not always reflect the true evolutionary units. Accurate taxonomy is critical for conservation efforts and re-evaluation of traditional taxonomy may often be warranted since species and subspecies are frequently the focus of conservation and faunistic studies. Here, we test comprehensive taxonomic hypotheses of morphologically defined subspecies in the tiger beetle, *Eunota togata* (LaFerté-Sénectère, 1841). The four recognized subspecies were delineated based mainly on the dorsal coloration and extent of white markings termed maculations. We combine inferences from mtDNA genealogies and genome-wide multilocus data to elucidate the evolutionary relationships within the group and assess the taxonomic implications. Three of the four subspecific taxa delineated by morphology were not supported by the genomic or mtDNA data. In fact, the species-level diversity in this group was underestimated, as *E. togata* was found to represent three well-supported distinct species in all genetic analyses. Emerging from these analyses, we also document an intriguing example of convergent evolution in lighter colored *E. togata* adapting to similar white sand backgrounds. Our collective work underscores the importance of integrating molecular methods with morphology for species and subspecies delimitation and conservation.
