## Supplemental Table 1 for "A genomic test of subspecies in the *Eunota togata* species group (Coleoptera: Cicindelidae): Morphology masks evolutionary relationships and taxonomy"

### Sheet: togata localities lat long
species	lat	long	description
leucophasma	31.75	-104.99	togata leucophasma TX: Salt Flat
globicollis	34.58	-105.97	togata "leucophasma" NM: LDP
globicollis	40.78	-96.72	togata "latilabris" NE: Lincoln
globicollis	39.67	-97.57	togata "latilabris" KS: Talmo
globicollis	32.26	-104.62	togata "glob x leuco" NM: Queens Hwy
globicollis	32.57	-103.7	togata "glob x leuco" NM: Laguna Gatuna
globicollis	38.26	-102.64	togata globicollis CO: King Reservoir
globicollis	38.1	-98.5	togata globicollis KS: Quivira NWR
globicollis	34.4	-99.74	togata globicollis TX: Hardeman RR
globicollis	35.74	-101.42	togata globicollis TX: Hutchinson CR
globicollis	35.28	-103.42	togata globicollis NM Revuelto Crk
togata	27.78	-97.39	togata togata TX: CC
togata	27.26	-97.68	togata togata TX: Laguna Salada
togata	29.44	-94.66	togata togata TX: Bolivar Peninsula
togata	27.27	-97.82	togata togata TX: Olmos R
togata	30.37	-95.08	togata togata TX: Cleveland
togata	32.66	-95.7	togata togata Van Zandt
togata	30.16	-94.41	togata togata TX: Sour Lake
togata	28.02	-97.04	togata togata TX: Rockport
togata	29.32	-97.51	togata togata TX: Gonzales
togata	30.28	-94.53	togata togata TX: Saratoga
togata	30.38	-88.31	togata togata AL: Mobile Co
togata	29.59	-83.39	togata togata FL: Steinhatchee
